# VPS8D, a CORVET subunit, is required to maintain the contractile vacuole complex in *Tetrahymena thermophila*

**DOI:** 10.1101/2023.11.07.566071

**Authors:** Chao-Yin Cheng, Josefina Hernández, Aaron P. Turkewitz

**Affiliations:** Department of Molecular Genetics and Cell Biology, University of Chicago, Chicago, IL, USA

**Keywords:** *Tetrahymena*, contractile vacuole complex, CORVET (class C **cor**e vacuole/**e**ndosome-**t**ethering), RNA hairpin, osmotic sensitivity, Ciliate

## Abstract

Contractile vacuole complexes (CVCs) are complex osmoregulatory organelles, with vesicular (bladder) and tubular (spongiome) subcompartments. The mechanisms that underlie their formation and maintenance within the eukaryotic endomembrane network are poorly understood. In the Ciliate *Tetrahymena thermophila*, six differentiated CORVETs (class C core vacuole/endosome tethering complexes), with Vps8 subunits designated A-F, are likely to direct endosomal trafficking. Vps8Dp localizes to both bladder and spongiome. We show by inducible knockdown that *VPS8D* is essential to CVC organization and function. *VPS8D* knockdown increased susceptibility to osmotic shock, tolerated in the wildtype but triggering irreversible lethal swelling in the mutant. The knockdown rapidly triggered contraction of the spongiome and lengthened the period of the bladder contractile cycle. More prolonged knockdown resulted in disassembly of both the spongiome and bladder, and dispersal of proteins associated with those compartments. In stressed cells where the normally singular bladder is replaced by numerous vesicles bearing bladder markers, Vps8Dp concentrated conspicuously at long-lived inter-vesicle contact sites, consistent with tethering activity. Similarly, Vps8Dp in cell-free preparations accumulated at junctions formed after vacuoles came into close contact. Also consistent with roles for Vps8Dp in tethering and/or fusion were the emergence in knockdown cells of multiple vacuole-related structures, replacing the single bladder.

**Synopsis:** In the Ciliate Tetrahymena thermophila, *VPS8D*, which encodes a subunit of a non-conventional CORVET complex, is an essential determinant of the contractile vacuole complex (CVC). VPS8D knockdown results in retraction and dispersal of the spongiome, and disappearance of the bladder, reinforcing the view that CVCs arise from endosomal trafficking. Intermediate knockdown phenotypes and Vps8Dp localization support a role in homotypic tethering.
