## Supplementary material for "VPS8D, a CORVET subunit, is required to maintain the contractile vacuole complex in *Tetrahymena thermophila*": Table S1

### Sheet: Sheet1
STRAIN NAME	DESCRIPTION	DETAILS OF RELEVANT GENETIC MODIFICATION	SOURCE
CU427	wildtype	None	Tetrahymena stock center, Cornell University
CU428	wildtype	None	Tetrahymena stock center, Cornell University
VPS8D hairpin at rDNA locus	VPS8D knockdown by MTTp inducing VPS8D hairpin expression at rDNA locus	VPS8D hairpin inducible expression cassette integrated at the macronuclear rDNA locus of the progeny generated from CU428 X CU427	This study
VPS8D hairpin at RPL29 locus	VPS8D knockdown by MTTp inducing VPS8D hairpin expression at RPL29 locus	VPS8D hairpin inducible expression cassette integrated at the macronuclear RPL29 locus of CU428	This study
Vps8Dp-FLAG in RPL29-VPS8D hairpin	Endogenous level expression of mNeon-tagged Vps8Dp in VPS8D hairpin expression strain	C-terminal fusion of Vps8Dp and mNeon, integrated at the macronuclear VPS8D locus of CU428	This study
Dop1p-mNeon in RPL29-VPS8D hairpin	Endogenous level expression of mNeon-tagged Dop1p	C-terminal fusion of Dop1p and mNeon, integrated at the macronuclear DOP1 locus of CU428	This study
Vma4p-mNeon in RPL29-VPS8D hairpin	Endogenous level expression of mNeon-tagged Vma4p	C-terminal fusion of Vma4p and mNeon, integrated at the macronuclear VMA4 locus of CU428	This study
Scr7p-mNeon in RPL29-VPS8D hairpin	Endogenous level expression of mNeon-tagged Scr7p	C-terminal fusion of Scr7p and mNeon, integrated at the macronuclear SCR7 locus of CU428	This study
Vps8Dp-mCherry+Vps11p-EGFP	Endogenous level expression of EGFP-tagged Vps11p and mCherry-tagged Vps8Dp	C-terminal fusion of Vps11p and EGFP, integrated at the macronuclear VPS11 locus and C-terminal fusion of Vps8dp and mCherry, integrated at the macronuclear VPS8D locus of CU428	This study
Vps8Dp-mCherry	Endogenous level expression of mCherry-tagged Vps8Dp	C-terminal fusion of Dop1p and mNeon, integrated at the macronuclear DOP1 locus and C-terminal fusion of Vps8dp and mCherry, integrated at the macronuclear VPS8D locus of CU428
Vps8Dp-mCherry+Dop1p-mNeon	Endogenous level expression of mNeon-tagged Dop1p and mCherry-tagged Vps8Dp	C-terminal fusion of Dop1p and mNeon, integrated at the macronuclear DOP1 locus and C-terminal fusion of Vps8dp and mCherry, integrated at the macronuclear VPS8D locus of CU428
