## Supplementary material for "VPS8D, a CORVET subunit, is required to maintain the contractile vacuole complex in *Tetrahymena thermophila*": Table S2

### Sheet: Sheet1
NAME	SEQUENCE	PURPOSE
VPS8D_hpA-FW(Apa1)	atgcGGGCCC---GACGCCAGAAGATGTATTATGGAATTAGAC	to construct VPS8D hairpin expression cassette
VPS8D_hpA-Rev(Xho1)	atgcCTCGAG---GCTGTTATCTTAAAGGAGAAATTCTGCAC	to construct VPS8D hairpin expression cassette
VPS8D_hpB-FW(Pme1)	atgcGTTTAAAC---GACGCCAGAAGATGTATTATGGAATTAGAC	to construct VPS8D hairpin expression cassette
VPS8D_hpB-Rev(Xma1)	atgcCCCGGG---GCTGTTATCTTAAAGGAGAAATTCTGCAC	to construct VPS8D hairpin expression cassette
